# Neuron-specific transcriptomic signatures indicate neuroinflammation and altered neuronal activity in ASD temporal cortex

**DOI:** 10.1101/2022.03.29.486259

**Authors:** Pan Zhang, Alicja Omanska, Bradley P. Ander, Michael J. Gandal, Boryana Stamova, Cynthia M. Schumann

## Abstract

Autism spectrum disorder (ASD) is a highly heterogeneous disorder, yet transcriptomic profiling of bulk brain tissue has identified substantial convergence among dysregulated genes and pathways in ASD. However, this approach lacks cell-specific resolution. We performed comprehensive transcriptomic analyses on bulk tissue and laser-capture microdissected (LCM) neurons of 59 postmortem human brains (27 ASD and 32 matched controls) in the superior temporal gyrus (STG) ranging from 2-73 years of age. In bulk tissue, synaptic signaling, heat shock protein-related pathways and RNA splicing were significantly altered in ASD. There was age-dependent dysregulation of genes involved in GABA (*GAD1* and *GAD2*) and glutamate (*SLC38A1*) signaling pathways. In LCM neurons, AP-1 mediated neuroinflammation and insulin/IGF-1 signaling pathways were upregulated in ASD, while mitochondrial function, ribosome and spliceosome components were downregulated. GABA synthesizing enzymes *GAD1* and *GAD2* were both downregulated in ASD neurons. Alterations in small nucleolar RNAs (snoRNAs) associated with splicing events suggested interplay between snoRNA dysregulation and splicing disruption in neurons of individuals with ASD. Our findings supported the fundamental hypothesis of altered neuronal communication in ASD, demonstrated that inflammation was elevated at least in part in ASD neurons, and may reveal windows of opportunity for biotherapeutics to target the trajectory of gene expression and clinical manifestation of ASD throughout the human lifespan.
