## Supplemental Tables for "Neuron-specific transcriptomic signatures indicate neuroinflammation and altered neuronal activity in ASD temporal cortex": Supplemntary Table 12_Donor Information.xlsx

### Sheet: Sheet1
Sample #	Diagnosis	Age	Gender	PMI	RIN
1*	Control	2	F	8	4.7
2*	Control	5	F	24	6.7
3*	Control	5	M	17	6.7
4	Control	8	M	36	7.3
5	Control	12	M	13	3.8
6	Control	13	M	19	7.4
7	Control	13	F	17	6.6
8	Control	15	M	16	6.1
9	Control	16	M	19	4.2
10	Control	17	M	29	6.6
11*	Control	18	F	8	3.5
12	Control	19	M	14	5.9
13	Control	21	M	30	6.5
14*	Control	22	M	18	6.3
15	Control	22	M	24	5.8
16	Control	22	M	24	3.8
17*	Control	26	M	18	4
18	Control	27	M	13	5.7
19	Control	28	M	24	4.3
20	Control	30	M	20	6.8
21	Control	30	M	14	5.1
22	Control	31	F	17	3.7
23	Control	31	M	19	6.2
24*	Control	31	M	33	6.2
25*	Control	32	F	29	5.6
26*	Control	36	M	20	2.1
27	Control	38	M	25	6.4
28*	Control	39	M	24	3.7
29	Control	39	M	14	6.5
30	Control	41	M	27	5.3
31	Control	52	F	17	6.8
32	Control	68	M	16	5.9
1	Autism	9	M	N/A	2.5
2*	Autism	10	M	N/A	3.7
3*	Autism	15	M	N/A	4.5
4	Autism	11	F	13	4.2
5	Autism	16	M	N/A	2.4
6*	Autism (15q dup)	16	M	N/A	4.3
7*	Autism	18	M	N/A	5
8	Autism	20	M	23	5.2
9*	Autism	20	M	N/A	4.7
10	Autism	21	M	12	6.9
11	Autism	22	M	25	3.1
12	Autism	27	M	8	5
13*	Autism	29	M	N/A	3.8
14	Autism	29	M	14	5.1
15	Autism	30	M	16	5.1
16	Autism	30	M	20	5.8
17	Autism	31	M	4	5.1
18	Autism	38	M	N/A	5.7
19	Autism	39	M	14	6.9
20	Autism	39	M	23	5.5
21*	Autism	41	F	N/A	3.3
22*	Autism	43	M	N/A	4.6
23	Autism	49	F	16	3.7
24*	Autism	51	M	22	2.5
25	Autism	56	M	19	1.6
26	Autism	65	M	N/A	2.2
27	Autism	73	M	N/A	4
* Sample has block data only
